# A scalable, low-cost phenotyping strategy to assess tuber size, shape, and the colorimetric features of tuber skin and flesh in potato breeding populations

**DOI:** 10.1101/2023.08.14.553050

**Authors:** Max J. Feldman, Jaebum Park, Nathan Miller, Collins Wakholi, Katelyn Greene, Arash Abbasi, Devin A. Rippner, Duroy Navarre, Cari Schmitz Carley, Laura M. Shannon, Rich Novy

**Affiliations:** Temperate Tree Fruit and Vegetable Research Unit, USDA – Agricultural Research Service, Prosser, WA; Small Grains and Potato Germplasm Research Unit, USDA – Agricultural Research Service, Aberdeen, ID; Department of Botany, University of Wisconsin-Madison, Madison, WI; Horticultural Crops Production and Genetic Improvement Research Unit, USDA – Agricultural Research Service, Prosser, WA; The Beacom College of Computer and Cyber Sciences, Dakota State University, Madison, SD; Aardevo North America, LLC, Boise, ID; Department of Horticultural Sciences, University of Minnesota, St. Paul, MN

**Keywords:** Potato, *Solanum tuberosum*, phenotype, machine vision, heritability, machine learning, hollow heart

## Abstract

Tuber size, shape, colorimetric characteristics, and defect susceptibility are all factors that influence the acceptance of new potato cultivars. Despite the importance of these characteristics, our understanding of their inheritance is substantially limited by our inability to precisely measure these features quantitatively on the scale needed to evaluate breeding populations. To alleviate this bottleneck, we developed a low-cost, semi-automated workflow to capture data and measure each of these characteristics using machine vision. This workflow was applied to assess the phenotypic variation present within 189 F1 progeny of the A08241 breeding population. Our results provide an example of quantitative measurements acquired using machine vision methods that are reliable, heritable, and can be used to understand and select upon multiple traits simultaneously in structured potato breeding populations.
