## Supplementary material for "A scalable, low-cost phenotyping strategy to assess tuber size, shape, and the colorimetric features of tuber skin and flesh in potato breeding populations": AllTables

### Sheet: Table 1
Training parameter	Value
Number of images	2431
Input image sizes	256x256, 512x512, 1024x1024, 1900x1900
Outputs	2 classes (hollow-hearts, normal)
Epochs	400
Batch size	16
Optimizer	Adam
Initial learning rate	0.001
Learning rate reduce-on-plateau factor	0.95
Patience	10 epochs
Early stopping	100 epochs
Loss function	Categorical cross entropy

### Sheet: Table 2
Trait	Broad-sense heritability	Residual error
Tuber weight	0.537785	0.462215
Tuber area (MV)	0.552147	0.447853
Tuber length (caliper)	0.598387	0.401613
Tuber length (MV)	0.590393	0.409607
Tuber width (caliper)	0.636828	0.363172
Tuber width (MV)	0.645814	0.354186
Tuber L/W ratio (caliper)	0.656855	0.343145
Tuber L/W ratio (MV)	0.650549	0.349451
SVA	0.816312	0.183688
Eccentricity	0.63043	0.36957
PC1.shape	0.239384	0.760616
PC2.shape	0.143928	0.856072
PC3.shape	0.213137	0.786863
PC1.skin	0.490605	0.509395
PC2.skin	0.413373	0.586627
PC3.skin	0.525665	0.474335
PC1.flesh	0.434399	0.565601
PC2.flesh	0.525789	0.474211
PC3.flesh	0.376002	0.623998

### Sheet: Table 3
Resolution	# of Models	Test Accuracy (%)			Test Loss			Model Confidence (%)			Inference (ms)
		Range	Mean	Std.	Range	Mean	Std.	Range	Mean	Std.
256 × 256	20	99.57-97.45	98.97	0.485	0.0915-0.0228	0.0422	0.01594	100.00-50.00	99.53	2.772	2.33 ± 0.33
512 × 512	20	100.00-95.74	99.12	0.934	0.2289-0.0027	0.0366	0.04723	100.00-50.00	99.65	2.178	2.94 ± 0.16
1024 × 1024	14	100.0-94.26	98.66	1.576	0.1613-0.0016	0.0396	0.04147	100.00-50.00	99.43	2.988	7.32 ± 0.28
1900 × 1900	12	99.57-92.13	96.33	2.292	0.2182-0.0203	0.0971	0.05566	100.00-50.00	97.28	8.372	21.30 ± 1.09

### Sheet: Table S1
Color chip	Scanner	Black background (not corrected)	Light box (not corrected)	Black background (color corrected)	Light box (color corrected)	Average (not corrected)	Average (color corrected)	Average
1	1	1	2	23	23	1.33333	23	10
2	3	5	4	7	7	4	7	5.2
3	9	11	11	9	9	10.3333	9	9.8
4	21	23	20	12	12	21.3333	12	17.6
5	24	19	22	17	17	21.6667	17	19.8
6	23	13	24	24	24	20	24	21.6
7	10	15	13	13	13	12.6667	13	12.8
8	16	20	15	16	16	17	16	16.6
9	22	10	16	22	22	16	22	18.4
10	8	7	7	2	2	7.33333	2	5.2
11	7	9	9	15	15	8.33333	15	11
12	5	4	3	19	19	4	19	10
13	17	16	21	4	4	18	4	12.4
14	18	18	17	11	11	17.6667	11	15
15	4	2	1	18	18	2.33333	18	8.6
16	14	14	12	8	8	13.3333	8	11.2
17	11	8	8	3	3	9	3	6.6
18	12	17	14	10	10	14.3333	10	12.6
19	19	24	23	20	20	22	20	21.2
20	15	21	18	21	21	18	21	19.2
21	6	6	6	1	1	6	1	4
22	13	12	10	6	6	11.6667	6	9.4
23	20	22	19	14	14	20.3333	14	17.8
24	2	3	5	5	5	3.33333	5	4

### Sheet: Table S2
Principle Component	Tissue	Hue	Saturation	Value	L	A	B
PC1	Skin	0.534902	-0.532794	0.908759	0.993289	-0.52082	-0.017535
PC2	Skin	-0.193795	-0.843928	-0.412851	-0.100583	-0.673927	-0.980717
PC1	Flesh	0.30393	-0.428351	0.948652	0.989278	-0.349162	0.413373
PC2	Flesh	0.329834	-0.899495	-0.302391	-0.131656	-0.443375	-0.894122
